# Mechanistic Insights into Keratin Degradation by *Onygena corvina*

**DOI:** 10.1101/2025.07.09.663871

**Authors:** Siddhi Pavale, Clémentine Isembart, Volha Shapaval, Tina R Tuveng, Sabina Leanti La Rosa, Vincent G.H. Eijsink

## Abstract

Keratin-rich byproducts from the poultry, textile, and leather industries pose a significant challenge for sustainable waste management due to their highly recalcitrant nature. While microbial degradation may offer a viable solution, the mechanisms underlying keratin breakdown remain largely unexplored. In this study, we employed a high-resolution proteogenomic approach to characterize the keratinolytic machinery of *Onygena corvina*, a non-pathogenic saprophytic fungus. Using a membrane agar plate method with insoluble substrates, we obtained secretomes enriched in secreted and substrate-bound proteins during growth on α- and β-keratin-rich substrates, specifically wool and feather meal. Our findings reveal that *O. corvina* has a richer proteolytic machinery than previously reported, including enzymes that are used across keratin types, as well as enzymes that are specifically targeted to either α- or β-keratin. In addition to proteases, the secretomes contain numerous other proteins, including cell wall-modifying enzymes, oxidoreductases, esterases, phosphatases, and sialidases that are involved in the deconstruction of keratin. We propose that these additional enzymes destabilize keratin through a combination of mechanical keratinolysis, removal of post-translational modifications, reduction of disulfide bonds, and cleavage of isopeptide bonds, thereby enhancing proteolytic accessibility. Interestingly, keratin degradation by *O. corvina* was most efficient when using mixed substrates containing both feather and wool meal. These novel insights into the keratinolytic system of *O. corvina* underscore the importance of considering synergistic enzyme interactions when developing biotechnological approaches for valorization of keratin-rich by-products.
