## Supplementary material for "Mechanistic Insights into Keratin Degradation by *Onygena corvina*": Table S1

### Sheet: List of 154 detected proteins
	Accession	Predicted signal peptide(SPI) and trasmembrane domains(TMD)	CD1	CD2	CD3	FD1	FD2	FD3	WD1	WD2	WD3
	G019840.1	SPI+TMD(12)	0	0	0	18.5697	19.8521	15.8099	0	17.4464	18.7906
	G028760.1	SPI+TMD(1)	11.4789	0	0	0	14.1956	0	16.4282	16.4452	16.2053
	G061900.1	SPI+TMD(1)	0	0	0	16.4501	19.2534	15.6525	16.2422	18.9686	20.4291
	G023370.1	SPI+TMD(1)	0	0	0	15.5929	16.0422	0	19.4523	18.957	20.5054
	G014310.1	SPI+TMD(1)	0	0	0	0	15.7129	0	0	15.0569	14.7171
	G007390.1	SPI+TMD(1)	0	0	0	0	0	0	15.631	0	0
	G056290.1	SPI +TMD(1)	0	0	0	18.8926	18.7185	13.82	19.0214	19.0235	20.2235
	G062670.1	SPI	20.0509	19.5144	22.0178	23.77	24.5936	22.1019	23.3513	23.9361	25.0711
	G025290.1	SPI	15.1574	0	18.8319	21.9576	23.3918	21.3749	20.5093	23.2689	24.5793
	G055480.1	SPI	0	0	16.8213	20.8459	21.7209	15.95	17.8518	20.9621	22.1723
	G004550.1	SPI	0	0	16.2169	19.1188	21.185	17.3886	16.0166	20.3267	21.0295
	G051960.1	SPI	15.668	0	14.4334	18.0719	18.5037	14.7711	18.3098	18.675	16.7383
	G038280.1	SPI	0	0	16.436	17.4688	19.7685	16.6511	17.5067	20.335	21.7592
	G012150.1	SPI	0	0	17.7068	16.8659	17.7578	0	15.5276	17.5969	19.4801
	G059820.1	SPI	11.3117	0	14.7545	16.1664	17.5715	16.2136	20.4443	20.6069	20.8322
	G070600.1	SPI	0	0	13.6467	0	15.9959	0	20.1021	20.5114	19.9322
	G013690.1	SPI	0	0	0	19.2764	21.5326	13.6405	21.0219	21.5605	22.1716
	G007930.1	SPI	0	0	0	19.2195	18.6409	0	15.6918	17.386	18.1611
	G013620.1	SPI	0	0	0	19.1731	20.1535	0	19.5681	19.9113	21.2834
	G050180.1	SPI	0	0	0	18.6923	21.0083	17.828	14.8043	18.7814	20.9231
	G031500.1	SPI	0	0	0	18.5543	19.3084	0	0	16.6249	13.9463
	G016020.1	SPI	0	0	0	18.5106	21.79	13.906	19.1622	21.2995	22.0632
	G064740.1	SPI	0	0	0	18.1371	19.2426	17.6091	18.2211	19.8659	20.4581
	G024230.1	SPI	0	0	0	17.9947	19.299	0	14.3795	16.0254	16.9883
	G025710.1	SPI	0	0	0	17.9073	19.8571	15.8341	18.5852	18.8087	18.8245
	G067960.1	SPI	0	0	0	17.6371	18.3733	0	14.4272	16.5739	12.8384
	G019850.1	SPI	0	0	0	17.4228	18.8408	14.7253	0	0	17.8853
	G022420.1	SPI	0	0	0	17.145	16.5202	0	14.062	15.1331	0
	G022000.1	SPI	0	0	0	16.9918	19.5207	0	0	14.9118	18.5792
	G070940.1	SPI	0	0	0	16.2869	18.334	0	17.1908	18.1115	16.4522
	G014960.1	SPI	0	0	0	16.261	18.2242	0	0	14.7357	16.7241
	G041820.1	SPI	0	0	0	15.9353	16.9901	0	14.3156	16.4712	0
	G039210.1	SPI	0	0	0	15.916	17.5193	0	0	12.5216	13.3086
	G000890.1	SPI	0	0	0	15.651	16.4152	0	19.0461	19.4052	19.8294
	G054730.1	SPI	0	0	0	13.8208	16.5987	0	16.6682	17.1115	17.9798
	G029540.1	SPI	0	0	0	0	18.0606	0	17.8062	18.3208	17.5521
	G054440.1	SPI	0	0	0	0	18.0254	14.5985	0	16.3657	16.9229
	G018760.1	SPI	0	0	0	0	17.9235	0	0	18.5569	17.0721
	G015230.1	SPI	0	0	0	0	17.8799	0	0	16.9007	17.5459
	G061680.1	SPI	0	0	0	0	17.5653	0	17.003	17.8034	19.3488
	G026020.1	SPI	0	0	0	0	16.9359	0	0	14.3024	16.9583
	G044000.1	SPI	0	0	0	0	16.7528	14.8476	0	14.2772	16.5725
	G045360.1	SPI	0	0	0	0	16.4926	0	0	12.9023	13.4675
	G069460.1	SPI	0	0	0	0	16.3949	0	15.3886	16.4523	17.2902
	G008320.1	SPI	0	0	0	0	16.3069	0	14.7848	17.3106	19.4395
	G004660.1	SPI	0	0	0	0	16.23	0	17.2685	18.123	17.7098
	G047530.1	SPI	0	0	0	0	16.2045	0	0	16.2837	0
	G016370.1	SPI	0	0	0	0	16.1928	0	0	18.3384	18.8922
	G064210.1	SPI	0	0	0	0	15.9825	0	16.2262	19.3406	20.7911
	G042120.1	SPI	0	0	0	0	15.8229	0	0	14.6074	16.4012
	G018770.1	SPI	0	0	0	0	15.7485	0	0	16.0409	14.1745
	G036000.1	SPI	0	0	0	0	15.6905	0	0	0	16.3272
	G028250.1	SPI	0	0	0	0	15.2852	0	17.0348	18.2897	18.852
	G061510.1	SPI	0	0	0	0	15.1366	0	0	16.2428	15.6362
	G053460.1	SPI	0	0	0	0	15.0315	0	0	0	12.569
	G019890.1	SPI	0	0	0	0	14.9738	0	0	0	17.7547
	G021520.1	SPI	0	0	0	0	14.9585	0	0	14.5853	17.1448
	G069490.1	SPI	0	0	0	0	13.7958	0	0	15.9704	0
	G053200.1	SPI	0	0	0	0	12.826	0	16.1012	17.8176	18.4934
	G018830.1	SPI	0	0	0	16.8193	17.2269	0	15.6809	16.5404	16.4179
	G067440.1	SPI	0	0	14.5581	0	14.8156	0	0	0	0
	G054100.1	SPI	0	0	0	17.5817	17.125	0	0	0	0
	G054750.1	SPI	0	0	0	14.9025	15.73	0	0	0	0
	G059290.1	SPI	0	0	0	0	16.6596	0	0	0	0
	G031050.1	SPI	0	0	0	0	15.7752	0	0	0	0
	G028870.1	SPI	0	0	0	0	14.5013	0	0	0	0
	G064760.1	SPI	0	0	16.2554	0	0	0	20.0242	21.5563	21.787
	G008710.1	SPI	0	0	14.0542	0	0	0	15.574	16.367	0
	G067640.1	SPI	0	0	17.3774	0	0	0	0	13.4068	0
	G049860.1	SPI	0	0	0	0	0	0	16.4383	17.6679	17.6505
	G004670.1	SPI	0	0	0	0	0	0	14.0938	16.0437	16.586
	G048200.1	SPI	0	0	0	0	0	0	0	0	16.2703
	G048670.1	SPI	0	0	0	0	0	0	0	13.5174	15.352
	G005130.1	SPI	0	0	0	0	0	0	0	16.9013	15.1911
	G022250.1	SPI	0	0	0	0	0	0	0	15.6269	14.8574
	G042140.1	SPI	0	0	0	0	0	0	15.2047	16.1557	14.6461
	G049780.1	SPI	0	0	0	0	0	0	0	0	14.1797
	G024400.1	SPI	0	0	0	0	0	0	15.6911	14.4258	13.4851
	G007160.1	SPI	0	0	0	0	0	0	0	0	13.4558
	G014420.1	SPI	0	0	0	0	0	0	15.0503	15.4002	0
	G054200.1	-	15.5617	0	16.5938	21.4766	21.0791	16.4049	19.8468	19.7116	22.344
	G005750.1	-	14.4073	0	0	19.7245	19.1748	0	19.529	19.1102	19.9114
	G061500.1	-	13.4701	0	0	19.5355	20.375	16.3769	18.7007	18.8051	16.5893
	G030650.1	-	0	0	16.7043	17.4191	16.628	0	17.3649	16.7164	17.9647
	G047110.1	-	0	0	14.4681	16.1457	17.274	0	15.2355	14.6557	16.0609
	G013710.1	-	12.8494	0	0	15.4165	16.1743	0	15.072	15.2217	14.012
	G057470.1	-	0	0	0	19.5163	19.885	0	17.6581	18.1822	18.7672
	G003320.1	-	0	0	0	19.1434	19.7247	0	16.6879	16.6532	16.2956
	G037700.1	-	0	0	0	19.0029	18.6959	0	15.6652	15.7017	16.9417
	G031280.1	-	0	0	0	18.4152	19.2434	14.7325	15.9867	16.0651	15.1052
	G066290.1	-	0	0	0	18.187	18.9787	0	16.8955	17.025	17.1774
	G012230.1	-	0	0	0	17.6478	18.1548	0	0	13.778	16.3772
	G033940.1	-	0	0	0	17.5395	16.5637	0	16.8664	17.1418	18.937
	G007150.1	-	0	0	0	17.5269	17.074	0	17.3398	16.0702	17.0842
	G029370.1	-	0	0	0	17.2131	18.2987	0	16.7474	17.6902	16.535
	G023650.1	-	0	0	0	16.9752	17.8636	0	19.0329	18.8341	19.3743
	G039840.1	-	0	0	0	16.961	15.9263	0	14.399	14.5814	16.3096
	G024670.1	-	0	0	0	16.8431	18.1824	0	14.1331	13.2621	0
	G007190.1	-	0	0	0	16.7624	16.8223	0	15.433	14.9881	15.4146
	G008620.1	-	0	0	0	16.6649	17.4506	0	0	13.5385	13.4716
	G035570.1	-	0	0	0	16.3467	16.6635	0	15.5666	15.1422	15.5545
	G005740.1	-	0	0	0	15.7605	15.3715	0	13.5301	13.6855	0
	G045890.1	-	0	0	0	15.7303	16.9668	0	0	13.1758	0
	G013950.1	-	0	0	0	15.6652	13.9684	0	13.4251	0	12.6051
	G039830.1	-	0	0	0	15.62	17.0533	0	18.6584	18.4521	20.0631
	G004180.1	-	0	0	0	15.5819	16.5047	0	0	13.6031	0
	G044380.1	-	0	0	0	15.192	15.2948	0	13.8183	0	0
	G067500.1	-	0	0	0	15.1851	16.2345	0	18.3376	18.1158	17.6511
	G055270.1	-	0	0	0	15.0809	15.9837	0	0	0	15.4844
	G068330.1	-	0	0	0	14.5332	0	0	13.7922	0	0
	G032010.1	-	0	0	0	14.3842	14.1789	0	17.2703	17.6124	15.2623
	G058280.1	-	0	0	0	0	18.5543	0	0	0	14.831
	G027140.1	-	0	0	0	0	16.2815	0	14.1675	0	15.4304
	G064990.1	-	0	0	0	0	15.7454	0	16.5994	16.7385	16.2138
	G036620.1	-	0	0	0	0	15.5367	0	15.3592	17.0948	18.17
	G049020.1	-	0	0	0	0	14.4621	0	0	14.0566	0
	G011700.1	-	0	0	0	0	14.3264	0	14.3049	14.568	0
	G016850.1	-	0	0	0	0	14.3063	0	15.4573	15.5361	16.7835
	G014050.1	-	0	0	0	15.3939	15.9174	0	0	0	0
	G026160.1	-	0	0	0	15.258	15.4818	0	0	0	0
	G066840.1	-	0	0	0	15.2034	15.2977	0	0	0	0
	G013750.1	-	0	0	0	15.1333	16.0213	0	0	0	0
	G001320.1	-	0	0	0	14.3034	15.5492	0	0	0	0
	G038140.1	-	0	0	0	0	16.7001	0	0	0	0
	G018240.1	-	0	0	0	0	15.8006	0	0	0	0
	G041530.1	-	0	0	0	0	15.6502	0	0	0	0
	G019770.1	-	0	0	0	0	15.509	0	0	0	0
	G015060.1	-	0	0	0	0	15.2793	0	0	0	0
	G030300.1	-	0	0	0	0	15.2435	0	0	0	0
	G027660.1	-	0	0	0	0	14.7545	0	0	0	0
	G024940.1	-	0	0	0	0	14.6929	0	0	0	0
	G005410.1	-	0	0	0	0	13.8738	0	0	0	0
	G069070.1	-	0	0	0	0	13.6283	0	0	0	0
	G058050.1	-	0	0	14.982	0	0	0	14.0133	13.9933	15.0328
	G051520.1	-	0	0	16.4315	0	0	0	14.6013	14.685	14.6313
	G021250.1	-	0	0	0	0	0	0	16.6536	17.3025	18.3935
	G053990.1	-	0	0	0	0	0	0	17.0791	15.3551	17.3108
	G071200.1	-	0	0	0	0	0	0	0	0	15.9114
	G040160.1	-	0	0	0	0	0	0	0	13.1517	15.8602
	G045490.1	-	0	0	0	0	0	0	0	0	14.8589
	G014080.1	-	0	0	0	0	0	0	14.2915	17.2236	14.6447
	G028900.1	-	0	0	0	0	0	0	14.6223	13.7168	14.4537
	G053630.1	-	0	0	0	0	0	0	15.8335	15.6164	14.2686
	G017110.1	-	0	0	0	0	0	0	0	0	14.129
	G013730.1	-	0	0	0	0	0	0	0	0	12.6814
	G062010.1	-	0	0	0	0	0	0	14.2411	13.711	0
	G065400.1	-	0	0	15.0488	0	0	0	0	0	0
	G051530.1	-	0	0	12.6843	0	0	0	0	0	0
	G001820.1	-	0	0	0	0	0	0	0	0	0
	G018330.1	-	0	0	0	0	0	0	0	0	0
	G014100.1	-	0	0	0	0	0	0	0	0	0
	G069680.1	-	0	0	0	0	0	0	0	0	0
	G063360.1	-	0	0	0	0	0	0	0	0	0
	G006990.1	-	0	0	0	0	0	0	0	0	0
