## Supplementary material for "Mechanistic Insights into Keratin Degradation by *Onygena corvina*": Table S2

### Sheet: Sheet1
		Accession	Signal peptide + TMD	Functional Category (Total no. of protein in the category)	Annotation (Interpro Scan ID)	FD1	FD2	FD3	WD1	WD2	WD3	CD1	CD2	CD3
		G007930.1	SPI	Cell wall modifying enzymes(17)	Phytase-like domain(IPR027372)	19.2195	18.6409	0	15.6918	17.386	18.1611	0	0	0
		G013620.1	SPI	Cell wall modifying enzymes(17)	PhiA domain-containing protein (IPR052820)	19.1731	20.1535	0	19.5681	19.9113	21.2834	0	0	0
		G056290.1	SPI +TMD(1)	Cell wall modifying enzymes(17)	NodB- chitooligosaccharide deacetylase homology domain (IPR002509)	18.8926	18.7185	13.82	19.0214	19.0235	20.2235	0	0	0
		G031500.1	SPI	Cell wall modifying enzymes(17)	Beta-glucan modifying enzymes (IPR050732)	18.5543	19.3084	0	0	16.6249	13.9463	0	0	0
		G067960.1	SPI	Cell wall modifying enzymes(17)	Glycosyl Hydrolase Family 16 (IPR050546)	17.6371	18.3733	0	14.4272	16.5739	12.8384	0	0	0
		G018830.1	SPI	Cell wall modifying enzymes(17)	Cell Wall Integrity and Assembly Regulator (IPR051648)	16.8193	17.2269	0	15.6809	16.5404	16.4179	0	0	0
		G044000.1	SPI	Cell wall modifying enzymes(17)	Domon like CBM-9 containing protein(Unintegrated Conserverd domain - cd09620)	0	16.7528	14.8476	0	14.2772	16.5725	0	0	0
		G045360.1	SPI	Cell wall modifying enzymes(17)	Acetylhydrolase specific to phospholipids(Unintegrated PANTHER -PF03403)	0	16.4926	0	0	12.9023	13.4675	0	0	0
		G069460.1	SPI	Cell wall modifying enzymes(17)	Carbohydrate-binding WSC(IPR002889)	0	16.3949	0	15.3886	16.4523	17.2902	0	0	0
		G016370.1	SPI	Cell wall modifying enzymes(17)	LVIVD , Choice-of-anchor B domain(IPR027589)	0	16.1928	0	0	18.3384	18.8922	0	0	0
		G028250.1	SPI	Cell wall modifying enzymes(17)	Polygalacturonase QRT3-like (IPR039279)	0	15.2852	0	17.0348	18.2897	18.852	0	0	0
		G053460.1	SPI	Cell wall modifying enzymes(17)	Sialidase family (IPR026856)	0	15.0315	0	0	0	12.569	0	0	0
		G019890.1	SPI	Cell wall modifying enzymes(17)	Beta-hexosaminidase (IPR025705)	0	14.9738	0	0	0	17.7547	0	0	0
		G069490.1	SPI	Cell wall modifying enzymes(17)	Sialate:O-sulfotransferase (IPR051589)	0	13.7958	0	0	15.9704	0	0	0	0
		G024400.1	SPI	Cell wall modifying enzymes(17)	Glycoside hydrolase, family 25 (IPR002053)	0	0	0	15.6911	14.4258	13.4851	0	0	0
		G049780.1	SPI	Cell wall modifying enzymes(17)	Glycoside hydrolase family 47 (IPR001382)	0	0	0	0	0	14.1797	0	0	0
		G007390.1	SPI+TMD(1)	Cell wall modifying enzymes(17)	Cerato-platanin (IPR010829)	0	0	0	15.631	0	0	0	0	0
		G038280.1	SPI	Esterases(5)	Amidase signature domain(IPR036928)	17.4688	19.7685	16.6511	17.5067	20.335	21.7592	0	0	16.436
		G042120.1	SPI	Esterases(5)	Type-B Carboxylesterase/Lipase (IPR050309)	0	15.8229	0	0	14.6074	16.4012	0	0	0
		G036000.1	SPI	Esterases(5)	Type-B Carboxylesterase/Lipase (IPR050309)	0	15.6905	0	0	0	16.3272	0	0	0
		G049860.1	SPI	Esterases(5)	Carboxylesterase BioH (IPR050228)	0	0	0	16.4383	17.6679	17.6505	0	0	0
		G048670.1	SPI	Esterases(5)	Glycerophosphodiester phosphodiesterase domain(IPR017946)	0	0	0	0	13.5174	15.352	0	0	0
		G059820.1	SPI	Hypothetical proteins(7)	Hypothetical proteins	16.1664	17.5715	16.2136	20.4443	20.6069	20.8322	11.3117	0	14.7545
		G061680.1	SPI	Hypothetical proteins(7)	Hypothetical proteins	0	17.5653	0	17.003	17.8034	19.3488	0	0	0
		G070600.1	SPI	Hypothetical proteins(7)	Hypothetical proteins	0	15.9959	0	20.1021	20.5114	19.9322	0	0	13.6467
		G031050.1	SPI	Hypothetical proteins(7)	Hypothetical proteins	0	15.7752	0	0	0	0	0	0	0
		G053200.1	SPI	Hypothetical proteins(7)	Hypothetical proteins	0	12.826	0	16.1012	17.8176	18.4934	0	0	0
		G008710.1	SPI	Hypothetical proteins(7)	Hypothetical proteins	0	0	0	15.574	16.367	0	0	0	14.0542
		G048200.1	SPI	Hypothetical proteins(7)	Hypothetical proteins	0	0	0	0	0	16.2703	0	0	0
		G064740.1	SPI	Oxidoreductases(7)	FAD-linked Oxidoreductases in Biosynthetic Pathways (IPR050416)	18.1371	19.2426	17.6091	18.2211	19.8659	20.4581	0	0	0
		G051960.1	SPI	Oxidoreductases(7)	Serine-rich & Multicopper Oxidase-related (IPR052953)	18.0719	18.5037	14.7711	18.3098	18.675	16.7383	15.668	0	14.4334
		G061900.1	SPI+TMD(1)	Oxidoreductases(7)	FAD-linked Oxidoreductases in Biosynthesis Pathways (IPR050432)	16.4501	19.2534	15.6525	16.2422	18.9686	20.4291	0	0	0
		G014960.1	SPI	Oxidoreductases(7)	FAD-linked Oxidoreductases in Biosynthetic Pathways (IPR050416)	16.261	18.2242	0	0	14.7357	16.7241	0	0	0
		G022420.1	SPI	Oxidoreductases(7)	Thioredoxin(IPR005746)	15.7303	16.9668	0	0	13.1758	0	0	0	0
		G022250.1	SPI	Oxidoreductases(7)	Serine-rich & Multicopper Oxidase-related (IPR052953)	0	0	0	0	15.6269	14.8574	0	0	0
		G007160.1	SPI	Oxidoreductases(7)	FAD-linked Oxidoreductases in Biosynthesis Pathways (IPR050432)	0	0	0	0	0	13.4558	0	0	0
		G024230.1	SPI	Phosphatases(3)	Histidine acid phosphatase, eukaryotic (IPR016274)	17.9947	19.299	0	14.3795	16.0254	16.9883	0	0	0
		G021520.1	SPI	Phosphatases(3)	Alkaline phosphatase (IPR001952)	0	14.9585	0	0	14.5853	17.1448	0	0	0
		G028870.1	SPI	Phosphatases(3)	Predicted phosphoesterase, C1039.02 type (IPR014485)	0	14.5013	0	0	0	0	0	0	0
		G062670.1	SPI	Proteases(32)	Peptidase S8, subtilisin-related (IPR015500)	23.77	24.5936	22.1019	23.3513	23.9361	25.0711	20.0509	19.5144	22.0178
		G025290.1	SPI	Proteases(32)	Peptidase M28 family (IPR045175)	21.9576	23.3918	21.3749	20.5093	23.2689	24.5793	15.1574	0	18.8319
		G055480.1	SPI	Proteases(32)	Peptidase S9, prolyl oligopeptidase, catalytic domain(IPR001375)	20.8459	21.7209	15.95	17.8518	20.9621	22.1723	0	0	16.8213
		G013690.1	SPI	Proteases(32)	Peptidase S8, subtilisin-related (IPR015500)	19.2764	21.5326	13.6405	21.0219	21.5605	22.1716	0	0	0
		G004550.1	SPI	Proteases(32)	Peptidase M6-like, domain(IPR008757)	19.1188	21.185	17.3886	16.0166	20.3267	21.0295	0	0	16.2169
		G050180.1	SPI	Proteases(32)	Peptidase S28 (IPR008758)	18.6923	21.0083	17.828	14.8043	18.7814	20.9231	0	0	0
		G019840.1	SPI+TMD(12)	Proteases(32)	Peptidase S28(IPR008758) with SPX domain	18.5697	19.8521	15.8099	0	17.4464	18.7906	0	0	0
		G016020.1	SPI	Proteases(32)	Peptidase M36, fungalysin (IPR001842)	18.5106	21.79	13.906	19.1622	21.2995	22.0632	0	0	0
		G025710.1	SPI	Proteases(32)	Peptidase S8, subtilisin-related (IPR015500)	17.9073	19.8571	15.8341	18.5852	18.8087	18.8245	0	0	0
		G054100.1	SPI	Proteases(32)	Peptidase S53, Tripeptidyl-peptidase I and related peptidases (IPR050819)	17.5817	17.125	0	0	0	0	0	0	0
		G022000.1	SPI	Proteases(32)	Peptidase S41A , secondary metabolite associated(IPR052766)	16.9918	19.5207	0	0	14.9118	18.5792	0	0	0
		G012150.1	SPI	Proteases(32)	Peptidase M28 family (IPR045175)	16.8659	17.7578	0	15.5276	17.5969	19.4801	0	0	17.7068
		G070940.1	SPI	Proteases(32)	Peptidase M14 (IPR000834)	16.2869	18.334	0	17.1908	18.1115	16.4522	0	0	0
		G023370.1	SPI+TMD(1)	Proteases(32)	Peptidase S8, subtilisin-related (IPR015500)	15.5929	16.0422	0	19.4523	18.957	20.5054	0	0	0
		G054750.1	SPI	Proteases(32)	Aspartic peptidase A1 (IPR001461)	14.9025	15.73	0	0	0	0	0	0	0
		G054730.1	SPI	Proteases(32)	Gamma-glutamyltranspeptidase (IPR000101)	13.8208	16.5987	0	16.6682	17.1115	17.9798	0	0	0
		G054440.1	SPI	Proteases(32)	Peptidase S10, serine carboxypeptidase(IPR001563)	0	18.0254	14.5985	0	16.3657	16.9229	0	0	0
		G018760.1	SPI	Proteases(32)	Peptidase M43, pregnancy-associated plasma-A	0	17.9235	0	0	18.5569	17.0721	0	0	0
		G015230.1	SPI	Proteases(32)	Peptidase M36, fungalysin (IPR001842)	0	17.8799	0	0	16.9007	17.5459	0	0	0
		G026020.1	SPI	Proteases(32)	Serine protease S9B/DPPIV (IPR050278)	0	16.9359	0	0	14.3024	16.9583	0	0	0
		G059290.1	SPI	Proteases(32)	Peptidase S8, subtilisin-related (IPR015500)	0	16.6596	0	0	0	0	0	0	0
		G008320.1	SPI	Proteases(32)	Peptidase M28 family (IPR045175)	0	16.3069	0	14.7848	17.3106	19.4395	0	0	0
		G004660.1	SPI	Proteases(32)	Peptidase S8, subtilisin-related (IPR015500)	0	16.23	0	17.2685	18.123	17.7098	0	0	0
		G047530.1	SPI	Proteases(32)	Peptidase M43(IPR008754)	0	16.2045	0	0	16.2837	0	0	0	0
		G064210.1	SPI	Proteases(32)	Peptidase M14(IPR000834)	0	15.9825	0	16.2262	19.3406	20.7911	0	0	0
		G018770.1	SPI	Proteases(32)	Peptidase S8, subtilisin-related (IPR015500)	0	15.7485	0	0	16.0409	14.1745	0	0	0
		G061510.1	SPI	Proteases(32)	Peptidase M28 family (IPR045175)	0	15.1366	0	0	16.2428	15.6362	0	0	0
		G067440.1	SPI	Proteases(32)	Peptidase S8, subtilisin-related (IPR015500)	0	14.8156	0	0	0	0	0	0	14.5581
		G064760.1	SPI	Proteases(32)	Peptidase M43(IPR008754)	0	0	0	20.0242	21.5563	21.787	0	0	16.2554
		G005130.1	SPI	Proteases(32)	Peptidase M28 family (IPR045175)	0	0	0	0	16.9013	15.1911	0	0	0
		G004670.1	SPI	Proteases(32)	Peptidase S8, subtilisin-related (IPR015500)	0	0	0	14.0938	16.0437	16.586	0	0	0
		G067640.1	SPI	Proteases(32)	Peptidase M36, fungalysin (IPR001842)	0	0	0	0	13.4068	0	0	0	17.3774
		G019850.1	SPI	Miscellaneous(9)	Ribonuclease T2(IPR001568)	17.4228	18.8408	14.7253	0	0	17.8853	0	0	0
		G041820.1	SPI	Miscellaneous(9)	CFEM domain-containing protein (IPR051735)	15.9353	16.9901	0	14.3156	16.4712	0	0	0	0
		G039210.1	SPI	Miscellaneous(9)	Lactonase(IPR019405)	15.916	17.5193	0	0	12.5216	13.3086	0	0	0
		G000890.1	SPI	Miscellaneous(9)	FMN-binding protein(IPR012349)	15.651	16.4152	0	19.0461	19.4052	19.8294	0	0	0
		G029540.1	SPI	Miscellaneous(9)	Alternaria alternata allergen 1(IPR032382)	0	18.0606	0	17.8062	18.3208	17.5521	0	0	0
		G014310.1	SPI+TMD(1)	Miscellaneous(9)	Tyrosinase and Hemocyanin (IPR050316)	0	15.7129	0	0	15.0569	14.7171	0	0	0
		G028760.1	SPI+TMD(1)	Miscellaneous(9)	Autophagy-related protein 27 (IPR018939)	0	14.1956	0	16.4282	16.4452	16.2053	11.4789	0	0
		G042140.1	SPI	Miscellaneous(9)	Glycoprotein X (Unintegrated PANTHER - PTHR38122)	0	0	0	15.2047	16.1557	14.6461	0	0	0
		G014420.1	SPI	Miscellaneous(9)	Crystallin-like protein(IPR011024)	0	0	0	15.0503	15.4002	0	0	0	0
